# Alternative splicing expands and remodels the breast cancer proteoform landscape

**DOI:** 10.64898/2026.04.30.722115

**Authors:** Felicia T. Jiang, Dengwang Chen, Ziwei Wang, Xiangeng Wang, Hao Hao, Yinghan Zhang, Runhao Zhao, Feng Liang, Taoyong Cui, Zhenchao Tang, Tianli Luo, Yi Shuai, Minghao Xu, Chenchen Xu, Jia Xu, Wentao Zhang, Jun Tan, Xin Wang

## Abstract

Alternative splicing generates extensive transcript diversity, but the extent to which this diversity contributes to the translated proteome and reshapes protein function remains unclear. Here, we develop 3DisoGalaxy, an atlas integrating transcript reconstruction, ribosome profiling, structural modelling and regulatory annotation in breast cancer. We find that 58,292 of 90,929 transcripts are linked to translation-supported ORFs, 71.9% of which arise from non-canonical transcript structures. These products are broadly accommodated within established protein fold space, indicating that alternative isoforms frequently preserve recognizable protein architectures despite substantial sequence variation. Functional divergence is instead concentrated in domains, intrinsically disordered regions, localization determinants and regulatory motifs. Motif-repertoire remodelling is more extensive in cancer-driver genes than in other genes, linking isoform-associated regulatory variation to cancer-relevant proteins. As an example of domain remodelling, we identify an AKT1-ΔPH isoform that lacks the N-terminal PH domain while retaining the kinase core, with immunoblotting revealing a lower-molecular-weight AKT1 species consistent with this isoform. Together, our results show that alternative transcript diversity extensively enters translation-supported proteoform space and establish a systematic link between transcript variation and protein functional diversification.

**Graphical Abstract:** 
