## Supplementary Table 1 for "Alternative splicing expands and remodels the breast cancer proteoform landscape"

### Sheet: Datasets
Supplementary Table 1. Summary of transcriptomic and ribosome profiling datasets used in this study.
Categories	Dataset	Project No.	Type	Sample Size	Subtypes	Sequencing Method	Sequencing Platform	Additional Information
Assembly	PacBio Tissue (in-house)		BC Tissue	35	Basal,Her2,LumA, LumB,NAT	PacBio long-read mRNA-seq	PacBio Sequel 2	Clinical info
Multi cohorts	Circadian	PRJNA975550	BC Tissue	86	TNBC, Her2,LumA, LumB,NAT	mRNA-seq	Illumina HiSeq 4000	Clinical info cannot match, no RFS
	Microbial	PRJNA839244	BC Tissue	23	TNBC, Her2,LumA, LumB,NAT	mRNA-seq	NextSeq 550	Clinical info no RFS
	Fudan	PRJNA486023	BC Tissue	90	TNBC, NAT	mRNA-seq	Illumina HiSeq	Clinical info, RFS
	Fusion	PRJNA251383	BC Tissue	140	TNBC, ER, NAT	mRNA-seq	Illumina HiSeq 2000	Clinical information
Ribosome profiling	A132	PRJNA898352	BC Cell line	24		Ribo-seq & mRNA-seq	Illumina HiSeq 2500	-
	A133	PRJNA523167	BC Cell line	18		Ribo-seq	Illumina HiSeq 4000	-
